# Mosaic of somatic mutations in one of Earth’s largest organisms, Pando

**DOI:** 10.1101/2024.10.19.619233

**Authors:** Rozenn M. Pineau, Karen E. Mock, Jesse Morris, Vachel Kraklow, Andrea Brunelle, Aurore Pageot, William C. Ratcliff, Zachariah Gompert

## Abstract

While evolutionary biology traditionally focuses on the spread of mutations within populations, the dynamics of mutational spread within individuals, particularly in long-lived clonally-spreading organisms, remain poorly understood. Here we examine the genetic structure of ‘Pando’, Earth’s largest known quaking aspen (*Populus tremuloides*) clone. We sequenced over 500 samples across Pando and neighboring clones, including multiple tissue types. At fine spatial scales, we detected significant genetic structure, particularly in leaf tissue, but this signal weakened across larger distances, suggesting either rapid root growth homogenizes the system over time or mechanisms exist that prevent widespread mutation transmission. Phylogenetic analyses date Pando between ∼12,000 and 37,000 years old, supported by continuous aspen pollen presence in nearby lake sediments. Tissues accumulated mutations at different rates, with leaves showing significantly higher mutation loads than roots or branches. This work provides the first quantitative age estimate for this remarkable organism and offers initial insights into the spatial dynamics of somatic mutation in a massive clonal plant. While our reduced-representation sequencing approach limits detection of rare variants, these findings establish a foundation for understanding how long-lived modular organisms accumulate and distribute genetic variation, questions that will benefit from future high-coverage whole-genome sequencing across tissues.
