## Supplementary Table 1 for "Mosaic of somatic mutations in one of Earth’s largest organisms, Pando"

### Sheet: coordinates
ID	Group	TreeID	subtree_ID	long	lat
Ptrem-S1-A-branch-10	branch	A	A_b1	-111.749	38.5257
Ptrem-S1-A-branch-11	branch	A	A_b1	-111.749	38.5257
Ptrem-S1-A-branch-12	branch	A	A_b1	-111.749	38.5257
Ptrem-S1-A-branch-16	branch	A	A_b2	-111.749	38.5257
Ptrem-S1-A-branch-17	branch	A	A_b2	-111.749	38.5257
Ptrem-S1-A-branch-18	branch	A	A_b2	-111.749	38.5257
Ptrem-S1-A-leaf-13	leaf	A	A_l1	-111.749	38.5257
Ptrem-S1-A-leaf-14-rep	leaf	A	A_l1	-111.749	38.5257
Ptrem-S1-A-leaf-14	leaf	A	A_l1	-111.749	38.5257
Ptrem-S1-A-leaf-15	leaf	A	A_l1	-111.749	38.5257
Ptrem-S1-A-leaf-19	leaf	A	A_l2	-111.749	38.5257
Ptrem-S1-A-leaf-20	leaf	A	A_l2	-111.749	38.5257
Ptrem-S1-A-leaf-21	leaf	A	A_l2	-111.749	38.5257
Ptrem-S1-A-root-1	root	A	A_r1	-111.749	38.5257
Ptrem-S1-A-root-2	root	A	A_r1	-111.749	38.5257
Ptrem-S1-A-root-3	root	A	A_r1	-111.749	38.5257
Ptrem-S1-A-root-4	root	A	A_r2	-111.749	38.5257
Ptrem-S1-A-root-5	root	A	A_r2	-111.749	38.5257
Ptrem-S1-A-root-6	root	A	A_r2	-111.749	38.5257
Ptrem-S1-A-shoot-7	shoot	A	A_s	-111.749	38.5257
Ptrem-S1-A-shoot-8	shoot	A	A_s	-111.749	38.5257
Ptrem-S1-A-shoot-9	shoot	A	A_s	-111.749	38.5257
Ptrem-S1-B-leaf-4	leaf	B	B_l	-111.749	38.5258
Ptrem-S1-B-leaf-5	leaf	B	B_l	-111.749	38.5258
Ptrem-S1-B-leaf-6	leaf	B	B_l	-111.749	38.5258
Ptrem-S1-B-root-1	root	B	B_r	-111.749	38.5258
Ptrem-S1-B-root-2	root	B	B_r	-111.749	38.5258
Ptrem-S1-B-root-3	root	B	B_r	-111.749	38.5258
Ptrem-S1-C-leaf-4	leaf	C	C_l	-111.749	38.5258
Ptrem-S1-C-leaf-5-rep	leaf	C	C_l	-111.749	38.5258
Ptrem-S1-C-leaf-5	leaf	C	C_l	-111.749	38.5258
Ptrem-S1-C-leaf-6	leaf	C	C_l	-111.749	38.5258
Ptrem-S1-C-root-1	root	C	C_r	-111.749	38.5258
Ptrem-S1-C-root-2	root	C	C_r	-111.749	38.5258
Ptrem-S1-C-root-3	root	C	C_r	-111.749	38.5258
Ptrem-S1-D-leaf-4	leaf	D	D_l	-111.749	38.5257
Ptrem-S1-D-leaf-5	leaf	D	D_l	-111.749	38.5257
Ptrem-S1-D-leaf-6	leaf	D	D_l	-111.749	38.5257
Ptrem-S1-D-root-1	root	D	D_r	-111.749	38.5257
Ptrem-S1-D-root-2	root	D	D_r	-111.749	38.5257
Ptrem-S1-D-root-3	root	D	D_r	-111.749	38.5257
Ptrem-S1-E-leaf-4	leaf	E	E_l	-111.749	38.5257
Ptrem-S1-E-leaf-5	leaf	E	E_l	-111.749	38.5257
Ptrem-S1-E-leaf-6	leaf	E	E_l	-111.749	38.5257
Ptrem-S1-E-root-1	root	E	E_r	-111.749	38.5257
Ptrem-S1-E-root-2	root	E	E_r	-111.749	38.5257
Ptrem-S1-E-root-3	root	E	E_r	-111.749	38.5257
Ptrem-S1-F-leaf-4	leaf	F	F_l	-111.749	38.5256
Ptrem-S1-F-leaf-5	leaf	F	F_l	-111.749	38.5256
Ptrem-S1-F-leaf-6	leaf	F	F_l	-111.749	38.5256
Ptrem-S1-F-root-1	root	F	F_r	-111.749	38.5256
Ptrem-S1-F-root-2	root	F	F_r	-111.749	38.5256
Ptrem-S1-F-root-3	root	F	F_r	-111.749	38.5256
Ptrem-S1-G-branch-10	branch	G	G_b1	-111.749	38.5255
Ptrem-S1-G-branch-11	branch	G	G_b1	-111.749	38.5255
Ptrem-S1-G-branch-12	branch	G	G_b1	-111.749	38.5255
Ptrem-S1-G-branch-16	branch	G	G_b2	-111.749	38.5255
Ptrem-S1-G-branch-17	branch	G	G_b2	-111.749	38.5255
Ptrem-S1-G-branch-18	branch	G	G_b2	-111.749	38.5255
Ptrem-S1-G-leaf-13	leaf	G	G_l1	-111.749	38.5255
Ptrem-S1-G-leaf-14	leaf	G	G_l1	-111.749	38.5255
Ptrem-S1-G-leaf-15	leaf	G	G_l1	-111.749	38.5255
Ptrem-S1-G-leaf-19	leaf	G	G_l1	-111.749	38.5255
Ptrem-S1-G-leaf-20	leaf	G	G_l2	-111.749	38.5255
Ptrem-S1-G-leaf-21-rep	leaf	G	G_l2	-111.749	38.5255
Ptrem-S1-G-leaf-21	leaf	G	G_l2	-111.749	38.5255
Ptrem-S1-G-root-1	root	G	G_r1	-111.749	38.5255
Ptrem-S1-G-root-2	root	G	G_r1	-111.749	38.5255
Ptrem-S1-G-root-3	root	G	G_r1	-111.749	38.5255
Ptrem-S1-G-root-4	root	G	G_r2	-111.749	38.5255
Ptrem-S1-G-root-5	root	G	G_r2	-111.749	38.5255
Ptrem-S1-G-root-6	root	G	G_r2	-111.749	38.5255
Ptrem-S1-G-shoot-7	shoot	G	G_s	-111.749	38.5255
Ptrem-S1-G-shoot-8	shoot	G	G_s	-111.749	38.5255
Ptrem-S1-G-shoot-9	shoot	G	G_s	-111.749	38.5255
Ptrem-S2-H-branch-10	branch	H	H_b1	-111.748	38.5258
Ptrem-S2-H-branch-11	branch	H	H_b1	-111.748	38.5258
Ptrem-S2-H-branch-12	branch	H	H_b1	-111.748	38.5258
Ptrem-S2-H-branch-16	branch	H	H_b2	-111.748	38.5258
Ptrem-S2-H-branch-17	branch	H	H_b2	-111.748	38.5258
Ptrem-S2-H-branch-18	branch	H	H_b2	-111.748	38.5258
Ptrem-S2-H-leaf-13	leaf	H	H_l1	-111.748	38.5258
Ptrem-S2-H-leaf-14	leaf	H	H_l1	-111.748	38.5258
Ptrem-S2-H-leaf-15	leaf	H	H_l1	-111.748	38.5258
Ptrem-S2-H-leaf-19	leaf	H	H_l2	-111.748	38.5258
Ptrem-S2-H-leaf-20	leaf	H	H_l2	-111.748	38.5258
Ptrem-S2-H-leaf-21	leaf	H	H_l2	-111.748	38.5258
Ptrem-S2-H-root-1	root	H	H_r1	-111.748	38.5258
Ptrem-S2-H-root-2	root	H	H_r1	-111.748	38.5258
Ptrem-S2-H-root-3	root	H	H_r1	-111.748	38.5258
Ptrem-S2-H-root-4	root	H	H_r2	-111.748	38.5258
Ptrem-S2-H-root-5	root	H	H_r2	-111.748	38.5258
Ptrem-S2-H-root-6	root	H	H_r2	-111.748	38.5258
Ptrem-S2-H-shoot-7	shoot	H	H_s	-111.748	38.5258
Ptrem-S2-H-shoot-8	shoot	H	H_s	-111.748	38.5258
Ptrem-S2-H-shoot-9	shoot	H	H_s	-111.748	38.5258
Ptrem-S2-I-leaf-4	leaf	I	I_l	-111.747	38.5258
Ptrem-S2-I-leaf-5	leaf	I	I_l	-111.747	38.5258
Ptrem-S2-I-leaf-6	leaf	I	I_l	-111.747	38.5258
Ptrem-S2-I-root-1-rep	root	I	I_r	-111.747	38.5258
Ptrem-S2-I-root-1	root	I	I_r	-111.747	38.5258
Ptrem-S2-I-root-2-rep	root	I	I_r	-111.747	38.5258
Ptrem-S2-I-root-2	root	I	I_r	-111.747	38.5258
Ptrem-S2-I-root-3-rep	root	I	I_r	-111.747	38.5258
Ptrem-S2-I-root-3	root	I	I_r	-111.747	38.5258
Ptrem-S2-J-leaf-4	leaf	J	J_l	-111.748	38.5258
Ptrem-S2-J-leaf-5	leaf	J	J_l	-111.748	38.5258
Ptrem-S2-J-leaf-6	leaf	J	J_l	-111.748	38.5258
Ptrem-S2-J-root-1	root	J	J_r	-111.748	38.5258
Ptrem-S2-J-root-2	root	J	J_r	-111.748	38.5258
Ptrem-S2-J-root-3	root	J	J_r	-111.748	38.5258
Ptrem-S2-K-leaf-4	leaf	K	K_l	-111.748	38.5261
Ptrem-S2-K-leaf-5	leaf	K	K_l	-111.748	38.5261
Ptrem-S2-K-leaf-6	leaf	K	K_l	-111.748	38.5261
Ptrem-S2-K-root-1	root	K	K_r	-111.748	38.5261
Ptrem-S2-K-root-2	root	K	K_r	-111.748	38.5261
Ptrem-S2-K-root-3	root	K	K_r	-111.748	38.5261
potr-001-B	pando-friends	NA	NA	-111.751	38.5301
potr-001-S	pando-friends	NA	NA	-111.751	38.5301
potr-003-B	pando-friends	NA	NA	-111.75	38.5301
potr-003-S-rep	pando-friends	NA	NA	-111.75	38.5301
potr-003-S-Rp	pando-friends	NA	NA	-111.75	38.5301
potr-003-S	pando-friends	NA	NA	-111.75	38.5301
potr-005-B	pando-friends	NA	NA	-111.749	38.5301
potr-005-S	pando-friends	NA	NA	-111.749	38.5301
potr-007-B	pando-friends	NA	NA	-111.748	38.5301
potr-007-S	pando-friends	NA	NA	-111.748	38.5301
potr-009-B	pando-friends	NA	NA	-111.752	38.5296
potr-009-S	pando-friends	NA	NA	-111.752	38.5296
potr-011-B	pando-friends	NA	NA	-111.751	38.5296
potr-011-S	pando-friends	NA	NA	-111.751	38.5296
potr-013-B	pando-friends	NA	NA	-111.75	38.5297
potr-013-S	pando-friends	NA	NA	-111.75	38.5297
potr-015-B	pando-friends	NA	NA	-111.749	38.5297
potr-015-S	pando-friends	NA	NA	-111.749	38.5297
potr-017-B	pando-friends	NA	NA	-111.747	38.5297
potr-017-S	pando-friends	NA	NA	-111.747	38.5297
potr-019-B	pando-friends	NA	NA	-111.746	38.5297
potr-019-S	pando-friends	NA	NA	-111.746	38.5297
potr-021-B	pando-friends	NA	NA	-111.751	38.5292
potr-021-S	pando-friends	NA	NA	-111.751	38.5292
potr-022-S	pando-friends	NA	NA	-111.75	38.5292
potr-023-B	pando-friends	NA	NA	-111.75	38.5292
potr-023-S	pando-friends	NA	NA	-111.75	38.5292
potr-025-B	pando-friends	NA	NA	-111.749	38.5292
potr-025-S	pando-friends	NA	NA	-111.749	38.5292
potr-027-B	pando-friends	NA	NA	-111.747	38.5292
potr-029-B	pando-friends	NA	NA	-111.746	38.5292
potr-031-B	pando-friends	NA	NA	-111.751	38.5287
potr-031-S	pando-friends	NA	NA	-111.751	38.5287
potr-033-B	pando-friends	NA	NA	-111.75	38.5287
potr-033-S	pando-friends	NA	NA	-111.75	38.5287
potr-035-B	pando-friends	NA	NA	-111.749	38.5288
potr-035-S	pando-friends	NA	NA	-111.749	38.5288
potr-037-B-rep	pando-friends	NA	NA	-111.748	38.5288
potr-037-B-Rp	pando-friends	NA	NA	-111.748	38.5288
potr-037-B	pando-friends	NA	NA	-111.748	38.5288
potr-037-S	pando-friends	NA	NA	-111.748	38.5288
potr-039-B	pando-friends	NA	NA	-111.747	38.5288
potr-039-S	pando-friends	NA	NA	-111.747	38.5288
potr-041-B	pando-friends	NA	NA	-111.746	38.5288
potr-041-S	pando-friends	NA	NA	-111.746	38.5288
potr-043-B	pando-friends	NA	NA	-111.754	38.5283
potr-043-S	pando-friends	NA	NA	-111.754	38.5283
potr-045-S	pando-friends	NA	NA	-111.753	38.5283
potr-047-B2	pando-friends	NA	NA	-111.751	38.5283
potr-047-B	pando-friends	NA	NA	-111.751	38.5283
potr-047-S	pando-friends	NA	NA	-111.751	38.5283
potr-049-B	pando-friends	NA	NA	-111.75	38.5283
potr-049-S	pando-friends	NA	NA	-111.75	38.5283
potr-051-B	pando-friends	NA	NA	-111.749	38.5283
potr-051-S	pando-friends	NA	NA	-111.749	38.5283
potr-053-B	pando-friends	NA	NA	-111.748	38.5283
potr-053-S	pando-friends	NA	NA	-111.748	38.5283
potr-055-B	pando-friends	NA	NA	-111.747	38.5283
potr-055-S-rep	pando-friends	NA	NA	-111.747	38.5283
potr-055-S-Rp	pando-friends	NA	NA	-111.747	38.5283
potr-055-S	pando-friends	NA	NA	-111.747	38.5283
potr-059-S	pando-friends	NA	NA	-111.754	38.5278
potr-061-B	pando-friends	NA	NA	-111.753	38.5278
potr-061-S	pando-friends	NA	NA	-111.753	38.5278
potr-063-S	pando-friends	NA	NA	-111.751	38.5278
potr-065-B	pando-friends	NA	NA	-111.751	38.5278
potr-065-S	pando-friends	NA	NA	-111.751	38.5278
potr-067-B	pando-friends	NA	NA	-111.75	38.5278
potr-067-S	pando-friends	NA	NA	-111.75	38.5278
potr-069-B	pando-friends	NA	NA	-111.749	38.5279
potr-069-S	pando-friends	NA	NA	-111.749	38.5279
potr-071-B	pando-friends	NA	NA	-111.747	38.5279
potr-073-B	pando-friends	NA	NA	-111.745	38.5279
potr-073-S	pando-friends	NA	NA	-111.745	38.5279
potr-075-B	pando-friends	NA	NA	-111.745	38.5279
potr-075-S	pando-friends	NA	NA	-111.745	38.5279
potr-079-B	pando-friends	NA	NA	-111.753	38.5274
potr-079-S	pando-friends	NA	NA	-111.753	38.5274
potr-081-B	pando-friends	NA	NA	-111.753	38.5274
potr-081-S	pando-friends	NA	NA	-111.753	38.5274
potr-083-B	pando-friends	NA	NA	-111.752	38.5274
potr-083-S	pando-friends	NA	NA	-111.752	38.5274
potr-085-B	pando-friends	NA	NA	-111.751	38.5274
potr-085-S	pando-friends	NA	NA	-111.751	38.5274
potr-086-S	pando-friends	NA	NA	-111.75	38.5274
potr-087-B	pando-friends	NA	NA	-111.75	38.5274
potr-087-S	pando-friends	NA	NA	-111.75	38.5274
potr-089-B	pando-friends	NA	NA	-111.749	38.5274
potr-091-B	pando-friends	NA	NA	-111.747	38.5274
potr-091-S	pando-friends	NA	NA	-111.747	38.5274
potr-093-B	pando-friends	NA	NA	-111.746	38.5274
potr-093-S	pando-friends	NA	NA	-111.746	38.5274
potr-095-B	pando-friends	NA	NA	-111.745	38.5274
potr-095-S	pando-friends	NA	NA	-111.745	38.5274
potr-097-B	pando-friends	NA	NA	-111.744	38.5274
potr-099-B	pando-friends	NA	NA	-111.754	38.5269
potr-099-S	pando-friends	NA	NA	-111.754	38.5269
potr-101-B	pando-friends	NA	NA	-111.753	38.5269
potr-101-S	pando-friends	NA	NA	-111.753	38.5269
potr-103-B	pando-friends	NA	NA	-111.752	38.5269
potr-103-S	pando-friends	NA	NA	-111.752	38.5269
potr-105-B	pando-friends	NA	NA	-111.751	38.5269
potr-105-S	pando-friends	NA	NA	-111.751	38.5269
potr-107-B	pando-friends	NA	NA	-111.75	38.5269
potr-107-S	pando-friends	NA	NA	-111.75	38.5269
potr-111-B	pando-friends	NA	NA	-111.747	38.527
potr-113-B	pando-friends	NA	NA	-111.755	38.5265
potr-113-S	pando-friends	NA	NA	-111.755	38.5265
potr-115-B	pando-friends	NA	NA	-111.755	38.5265
potr-115-S	pando-friends	NA	NA	-111.755	38.5265
potr-117-B	pando-friends	NA	NA	-111.754	38.5265
potr-117-S	pando-friends	NA	NA	-111.754	38.5265
potr-119-B	pando-friends	NA	NA	-111.753	38.5265
potr-119-S	pando-friends	NA	NA	-111.753	38.5265
potr-121-B	pando-friends	NA	NA	-111.752	38.5265
potr-121-S	pando-friends	NA	NA	-111.752	38.5265
potr-123-B	pando-friends	NA	NA	-111.751	38.5265
potr-123-S	pando-friends	NA	NA	-111.751	38.5265
potr-125-B	pando-friends	NA	NA	-111.75	38.5265
potr-125-S	pando-friends	NA	NA	-111.75	38.5265
potr-127-B	pando-friends	NA	NA	-111.749	38.5265
potr-129-B	pando-friends	NA	NA	-111.747	38.5265
potr-129-S-rep	pando-friends	NA	NA	-111.747	38.5265
potr-129-S-Rp	pando-friends	NA	NA	-111.747	38.5265
potr-129-S	pando-friends	NA	NA	-111.747	38.5265
potr-131-B	pando-friends	NA	NA	-111.746	38.5265
potr-131-S	pando-friends	NA	NA	-111.746	38.5265
potr-133-B	pando-friends	NA	NA	-111.755	38.526
potr-133-S	pando-friends	NA	NA	-111.755	38.526
potr-135-B	pando-friends	NA	NA	-111.754	38.526
potr-135-S	pando-friends	NA	NA	-111.754	38.526
potr-137-B	pando-friends	NA	NA	-111.753	38.526
potr-137-S	pando-friends	NA	NA	-111.753	38.526
potr-139-B	pando-friends	NA	NA	-111.751	38.526
potr-139-S	pando-friends	NA	NA	-111.751	38.526
potr-141-B	pando-friends	NA	NA	-111.75	38.526
potr-141-S	pando-friends	NA	NA	-111.75	38.526
potr-143-S	pando-friends	NA	NA	-111.749	38.5261
potr-145-B-rep	pando-friends	NA	NA	-111.748	38.5261
potr-145-B-Rp	pando-friends	NA	NA	-111.748	38.5261
potr-145-B	pando-friends	NA	NA	-111.748	38.5261
potr-145-S	pando-friends	NA	NA	-111.748	38.5261
potr-147-S	pando-friends	NA	NA	-111.747	38.5261
potr-149-B	pando-friends	NA	NA	-111.756	38.5256
potr-149-S	pando-friends	NA	NA	-111.756	38.5256
potr-151-B	pando-friends	NA	NA	-111.755	38.5256
potr-151-S	pando-friends	NA	NA	-111.755	38.5256
potr-153-B	pando-friends	NA	NA	-111.754	38.5256
potr-153-S	pando-friends	NA	NA	-111.754	38.5256
potr-155-B	pando-friends	NA	NA	-111.753	38.5256
potr-155-S	pando-friends	NA	NA	-111.753	38.5256
potr-157-B	pando-friends	NA	NA	-111.751	38.5256
potr-157-S	pando-friends	NA	NA	-111.751	38.5256
potr-159-B	pando-friends	NA	NA	-111.75	38.5256
potr-159-S	pando-friends	NA	NA	-111.75	38.5256
potr-163-B	pando-friends	NA	NA	-111.748	38.5256
potr-163-S	pando-friends	NA	NA	-111.748	38.5256
potr-165-B	pando-friends	NA	NA	-111.747	38.5256
potr-165-S	pando-friends	NA	NA	-111.747	38.5256
potr-167-B	pando-friends	NA	NA	-111.755	38.5251
potr-167-S	pando-friends	NA	NA	-111.755	38.5251
potr-169-B	pando-friends	NA	NA	-111.754	38.5251
potr-169-S	pando-friends	NA	NA	-111.754	38.5251
potr-171-B	pando-friends	NA	NA	-111.753	38.5251
potr-171-S	pando-friends	NA	NA	-111.753	38.5251
potr-173-B	pando-friends	NA	NA	-111.752	38.5251
potr-173-S	pando-friends	NA	NA	-111.752	38.5251
potr-175-B	pando-friends	NA	NA	-111.751	38.5251
potr-175-S	pando-friends	NA	NA	-111.751	38.5251
potr-177-S	pando-friends	NA	NA	-111.75	38.5251
potr-179-B	pando-friends	NA	NA	-111.749	38.5252
potr-179-S	pando-friends	NA	NA	-111.749	38.5252
potr-181-B	pando-friends	NA	NA	-111.747	38.5252
potr-181-S	pando-friends	NA	NA	-111.747	38.5252
potr-183-B1	pando-friends	NA	NA	-111.755	38.5247
potr-183-B2	pando-friends	NA	NA	-111.755	38.5247
potr-183-S	pando-friends	NA	NA	-111.755	38.5247
potr-184-B	pando-friends	NA	NA	-111.755	38.5247
potr-185-B	pando-friends	NA	NA	-111.754	38.5247
potr-187-B	pando-friends	NA	NA	-111.753	38.5247
potr-191-S-rep	pando-friends	NA	NA	-111.751	38.5247
potr-191-S-Rp	pando-friends	NA	NA	-111.751	38.5247
potr-191-S	pando-friends	NA	NA	-111.751	38.5247
potr-195-B	pando-friends	NA	NA	-111.749	38.5247
potr-195-S	pando-friends	NA	NA	-111.749	38.5247
potr-197-B	pando-friends	NA	NA	-111.756	38.5242
potr-199-B	pando-friends	NA	NA	-111.755	38.5242
potr-199-S	pando-friends	NA	NA	-111.755	38.5242
potr-201-B	pando-friends	NA	NA	-111.754	38.5242
potr-201-S	pando-friends	NA	NA	-111.754	38.5242
potr-203-S	pando-friends	NA	NA	-111.753	38.5242
potr-205-S	pando-friends	NA	NA	-111.751	38.5242
potr-207-S	pando-friends	NA	NA	NA	NA
potr-209-B	pando-friends	NA	NA	-111.749	38.5242
potr-209-S	pando-friends	NA	NA	-111.749	38.5242
potr-211-B	pando-friends	NA	NA	-111.748	38.5243
potr-211-S	pando-friends	NA	NA	-111.748	38.5243
potr-213-B	pando-friends	NA	NA	-111.755	38.5238
potr-213-S	pando-friends	NA	NA	-111.755	38.5238
potr-215-B	pando-friends	NA	NA	-111.754	38.5238
potr-215-S	pando-friends	NA	NA	-111.754	38.5238
potr-219-S	pando-friends	NA	NA	-111.752	38.5238
potr-221-S	pando-friends	NA	NA	-111.751	38.5238
potr-223-B	pando-friends	NA	NA	-111.75	38.5238
potr-225-B	pando-friends	NA	NA	-111.749	38.5238
potr-225-S	pando-friends	NA	NA	-111.749	38.5238
potr-227-B-rep	pando-friends	NA	NA	-111.755	38.5233
potr-227-B-Rp	pando-friends	NA	NA	-111.755	38.5233
potr-227-B	pando-friends	NA	NA	-111.755	38.5233
potr-229-B	pando-friends	NA	NA	-111.754	38.5233
potr-229-S	pando-friends	NA	NA	-111.754	38.5233
potr-231-B	pando-friends	NA	NA	-111.753	38.5233
potr-233-S	pando-friends	NA	NA	-111.752	38.5233
potr-235-B	pando-friends	NA	NA	-111.751	38.5233
potr-235-S	pando-friends	NA	NA	-111.751	38.5233
potr-237-B	pando-friends	NA	NA	-111.75	38.5233
potr-237-S	pando-friends	NA	NA	-111.75	38.5233
potr-239-B	pando-friends	NA	NA	-111.749	38.5234
potr-239-S	pando-friends	NA	NA	-111.749	38.5234
potr-241-B	pando-friends	NA	NA	-111.755	38.5229
potr-241-S	pando-friends	NA	NA	-111.755	38.5229
potr-243-B	pando-friends	NA	NA	-111.754	38.5229
potr-243-S	pando-friends	NA	NA	-111.754	38.5229
potr-247-B	pando-friends	NA	NA	-111.751	38.5229
potr-247-S	pando-friends	NA	NA	-111.751	38.5229
potr-249-B	pando-friends	NA	NA	-111.75	38.5229
potr-251-B	pando-friends	NA	NA	-111.749	38.5229
potr-251-S-rep	pando-friends	NA	NA	-111.749	38.5229
potr-251-S-Rp	pando-friends	NA	NA	-111.749	38.5229
potr-251-S	pando-friends	NA	NA	-111.749	38.5229
potr-253-B	pando-friends	NA	NA	-111.754	38.5224
potr-253-S	pando-friends	NA	NA	-111.754	38.5224
potr-257-B	pando-friends	NA	NA	-111.752	38.5224
potr-257-S	pando-friends	NA	NA	-111.752	38.5224
potr-259-B	pando-friends	NA	NA	-111.751	38.5224
potr-261-B	pando-friends	NA	NA	-111.75	38.5224
potr-261-S	pando-friends	NA	NA	-111.75	38.5224
potr-263-B	pando-friends	NA	NA	-111.754	38.522
potr-263-S	pando-friends	NA	NA	-111.754	38.522
potr-265-B	pando-friends	NA	NA	-111.753	38.522
potr-265-S	pando-friends	NA	NA	-111.753	38.522
potr-267-B	pando-friends	NA	NA	-111.752	38.522
potr-269-B	pando-friends	NA	NA	-111.751	38.522
potr-269-S	pando-friends	NA	NA	-111.751	38.522
potr-271-B	pando-friends	NA	NA	-111.75	38.522
potr-273-B	pando-friends	NA	NA	-111.753	38.5215
potr-275-B	pando-friends	NA	NA	-111.752	38.5215
potr-277-B	pando-friends	NA	NA	-111.751	38.5215
potr-277-S	pando-friends	NA	NA	-111.751	38.5215
potr-279-B	pando-friends	NA	NA	-111.753	38.5211
potr-279-S	pando-friends	NA	NA	-111.753	38.5211
potr-281-B	pando-friends	NA	NA	-111.751	38.5211
potr-285-B	pando-friends	NA	NA	-111.752	38.5206
potr-285-S	pando-friends	NA	NA	-111.752	38.5206
potr-287-B	pando-friends	NA	NA	-111.751	38.5206
potr-255-L	pando-friends	NA	NA	-111.753	38.5224
potr-255-S	pando-friends	NA	NA	-111.753	38.5224
potr-603-B	pando-friends	NA	NA	-111.762	38.5192
potr-607-B	pando-friends	NA	NA	-111.763	38.5188
potr-609-B	pando-friends	NA	NA	-111.762	38.5188
potr-609-S	pando-friends	NA	NA	-111.762	38.5188
potr-611-B	pando-friends	NA	NA	-111.761	38.5188
potr-613-B	pando-friends	NA	NA	-111.759	38.5188
potr-613-S	pando-friends	NA	NA	-111.759	38.5188
potr-615-B	pando-friends	NA	NA	-111.762	38.5183
potr-615-S	pando-friends	NA	NA	-111.762	38.5183
potr-617-B	pando-friends	NA	NA	-111.761	38.5183
potr-617-S	pando-friends	NA	NA	-111.761	38.5183
potr-619-B	pando-friends	NA	NA	-111.762	38.5179
potr-619-S	pando-friends	NA	NA	-111.762	38.5179
potr-621-B	pando-friends	NA	NA	-111.761	38.5179
potr-621-S	pando-friends	NA	NA	-111.761	38.5179
potr-635-B	pando-friends	NA	NA	-111.762	38.5165
potr-635-S	pando-friends	NA	NA	-111.762	38.5165
potr-637-B	pando-friends	NA	NA	-111.761	38.5165
potr-637-S	pando-friends	NA	NA	-111.761	38.5165
potr-639-B	pando-friends	NA	NA	-111.763	38.516
potr-639-S	pando-friends	NA	NA	-111.763	38.516
potr-641-B	pando-friends	NA	NA	-111.762	38.5161
potr-641-S	pando-friends	NA	NA	-111.762	38.5161
potr-643-B	pando-friends	NA	NA	-111.761	38.5161
potr-643-S	pando-friends	NA	NA	-111.761	38.5161
potr-645-B	pando-friends	NA	NA	-111.762	38.5156
potr-645-S	pando-friends	NA	NA	-111.762	38.5156
potr-649-B	pando-friends	NA	NA	-111.762	38.5152
potr-649-S	pando-friends	NA	NA	-111.762	38.5152
potr-651-B	pando-friends	NA	NA	-111.761	38.5152
potr-653-B	pando-friends	NA	NA	-111.762	38.5147
potr-653-S	pando-friends	NA	NA	-111.762	38.5147
potr-655-B	pando-friends	NA	NA	-111.761	38.5147
potr-655-S	pando-friends	NA	NA	-111.761	38.5147
potr-657-B-rep	pando-friends	NA	NA	-111.762	38.5143
potr-657-B-Rp	pando-friends	NA	NA	-111.762	38.5143
potr-657-B	pando-friends	NA	NA	-111.762	38.5143
potr-657-S	pando-friends	NA	NA	-111.762	38.5143
potr-659-B	pando-friends	NA	NA	-111.761	38.5143

### Sheet: microsat_snp_comparison
ID	long	lat	msatID	pcaID
103-B	-111.752	38.5269	1	1
103-S	-111.752	38.5269	1	1
105-B	-111.751	38.5269	1	1
107-B	-111.75	38.5269	1	1
107-S	-111.75	38.5269	1	1
111-B	-111.747	38.527	1	1
113-B	-111.746	38.527	1	1
113-S	-111.746	38.527	1	1
121-B	-111.752	38.5265	1	1
121-S	-111.752	38.5265	1	1
123-B	-111.751	38.5265	1	1
123-S	-111.751	38.5265	1	1
125-B	-111.75	38.5265	1	1
129-B	-111.747	38.5265	1	1
129a-S	-111.747	38.5265	1	1
129b-S	-111.747	38.5265	1	1
129c-S	-111.747	38.5265	1	1
131-S	-111.746	38.5265	1	1
137-B	-111.753	38.526	1	1
139-B	-111.751	38.526	1	1
141-B	-111.75	38.526	1	1
143-S	-111.749	38.526	1	1
145-S	-111.748	38.5261	1	1
147-S	-111.747	38.5261	1	1
155-B	-111.753	38.5256	1	1
155-S	-111.753	38.5256	1	1
157-B	-111.751	38.5256	1	1
157-S	-111.751	38.5256	1	1
159-B	-111.75	38.5256	1	1
159-S	-111.75	38.5256	1	1
163-B	-111.748	38.5256	1	1
163-S	-111.748	38.5256	1	1
165-B	-111.747	38.5256	1	1
165-S	-111.747	38.5256	1	1
17-S	-111.748	38.5297	1	1
171-B	-111.753	38.5251	1	1
171-S	-111.753	38.5251	1	1
173-B	-111.752	38.5251	1	1
173-S	-111.752	38.5251	1	1
175-B	-111.751	38.5251	1	1
175-S	-111.751	38.5251	1	1
177-S	-111.75	38.5251	1	1
179-B	-111.749	38.5251	1	1
179-S	-111.749	38.5251	1	1
181-S	-111.747	38.5252	1	1
191a-S	-111.751	38.5247	1	1
195-B	-111.749	38.5247	1	1
195-S	-111.749	38.5247	1	1
203-S	-111.753	38.5242	1	1
205-S	-111.751	38.5242	1	1
207-S	NA	NA	1	1
209-B	-111.749	38.5243	1	1
211-B	-111.748	38.5243	1	1
211-S	-111.748	38.5243	1	1
219-S	-111.752	38.5238	1	1
221-S	-111.751	38.5238	1	1
223-B	-111.75	38.5238	1	1
225-S	-111.749	38.5238	1	1
235-B	-111.751	38.5233	1	1
235-S	-111.751	38.5233	1	1
237-B	-111.75	38.5233	1	1
237-S	-111.75	38.5233	1	1
239-B	-111.749	38.5234	1	1
239-S	-111.749	38.5234	1	1
247-S	-111.751	38.5229	1	1
25-B	-111.749	38.5292	1	1
25-S	-111.749	38.5292	1	1
251-B	-111.749	38.5229	1	1
251a-S	-111.749	38.5229	1	1
257-S	-111.752	38.5224	1	1
259-B	-111.751	38.5224	1	1
267-B	-111.752	38.522	1	1
269-S	-111.751	38.522	1	1
27-B	-111.747	38.5292	1	1
277-B	-111.751	38.5215	1	1
277-S	-111.751	38.5215	1	1
37a-B	-111.748	38.5288	1	1
37b-B	-111.748	38.5288	1	1
37c-B	-111.748	38.5288	1	1
39-S	-111.747	38.5288	1	1
47b-B	-111.751	38.5283	1	1
49-S	-111.75	38.5283	1	1
51-B	-111.749	38.5283	1	1
51-S	-111.749	38.5283	1	1
53-B	-111.748	38.5283	1	1
53-S	-111.748	38.5283	1	1
55a-S	-111.747	38.5283	1	1
55b-S	-111.747	38.5283	1	1
63-S	-111.752	38.5278	1	1
65-B	-111.751	38.5278	1	1
65-S	-111.751	38.5278	1	1
69-B	-111.749	38.5279	1	1
69-S	-111.749	38.5279	1	1
71-B	-111.747	38.5279	1	1
73-S	-111.746	38.5279	1	1
75-B	-111.745	38.5279	1	1
75-S	-111.745	38.5279	1	1
83-S	-111.752	38.5274	1	1
85-B	-111.751	38.5274	1	1
85-S	-111.751	38.5274	1	1
86-S	-111.75	38.5274	1	1
87-B	-111.75	38.5274	1	1
87-S	-111.75	38.5274	1	1
91-B	-111.747	38.5274	1	1
91-S	-111.747	38.5274	1	1
93-B	-111.746	38.5274	1	1
93-S	-111.746	38.5274	1	1
95-B	-111.745	38.5274	1	1
95-S	-111.745	38.5274	1	1
7-B	-111.748	38.5301	2	2
7-S	-111.748	38.5301	2	2
23-B	-111.75	38.5292	3	2
23-S	-111.75	38.5292	3	2
45-S	-111.753	38.5283	4	2
253-S	-111.754	38.5224	5	2
3-B	-111.75	38.5301	6	2
3a-S	-111.75	38.5301	6	2
43-B	-111.754	38.5283	7	2
33-B	-111.75	38.5288	8	2
33-S	-111.75	38.5288	8	2
149-S	-111.756	38.5256	9	2
5-B	-111.749	38.5301	10	2
5-S	-111.749	38.5301	10	2
241-S	-111.755	38.5229	11	2
115-S	-111.755	38.5265	12	2
101-B	-111.753	38.5269	13	2
101-S	-111.753	38.5269	13	2
117-B	-111.754	38.5265	13	2
117-S	-111.754	38.5265	13	2
119-B	-111.753	38.5265	13	2
133-B	-111.755	38.526	13	2
133-S	-111.755	38.526	13	2
137-S	-111.753	38.526	13	2
149-B	-111.756	38.5256	13	2
151-B	-111.755	38.5256	13	2
151-S	-111.755	38.5256	13	2
153-B	-111.754	38.5256	13	2
153-S	-111.754	38.5256	13	2
167-B	-111.755	38.5251	13	2
167-S	-111.755	38.5251	13	2
169-B	-111.754	38.5251	13	2
169-S	-111.754	38.5251	13	2
183-S	-111.755	38.5247	13	2
183a-B	-111.755	38.5247	13	2
183b-B	-111.755	38.5247	13	2
185-B	-111.754	38.5247	13	2
187-B	-111.753	38.5247	13	2
199-B	-111.755	38.5242	13	2
199-S	-111.755	38.5242	13	2
201-B	-111.754	38.5242	13	2
201-S	-111.754	38.5242	13	2
215-B	-111.754	38.5238	13	2
215-S	-111.754	38.5238	13	2
229-B	-111.754	38.5233	13	2
229-S	-111.754	38.5233	13	2
285-S	-111.752	38.5206	13	2
99-B	-111.754	38.5269	13	2
11-S	-111.751	38.5296	14	2
184-B	-111.755	38.5247	17	2
285-B	-111.752	38.5206	17	2
281-B	-111.751	38.5211	18	2
603-B	-111.762	38.5192	19	2
611-B	-111.76	38.5188	19	2
617-S	-111.76	38.5183	19	2
15-B	-111.749	38.5297	21	2
15-S	-111.749	38.5297	21	2
35-B	-111.749	38.5288	21	2
35-S	-111.749	38.5288	21	2
613-S	-111.759	38.5188	22	2
261-B	-111.75	38.5224	23	2
261-S	-111.75	38.5224	23	2
197-B	-111.756	38.5242	24	2
213-B	-111.755	38.5238	24	2
67-B	-111.75	38.5279	26	2
67-S	-111.75	38.5279	26	2
9-B	-111.752	38.5296	28	2
9-S	-111.752	38.5296	28	2
233-S	-111.752	38.5233	29	2
271-B	-111.75	38.522	30	2
279-B	-111.752	38.5211	33	2
13-S	-111.75	38.5296	34	2
287-B	-111.751	38.5206	38	2
609-S	-111.762	38.5188	39	2
621-B	-111.761	38.5179	39	2
621-S	-111.761	38.5179	39	2
637-S	-111.761	38.5165	39	2
639-B	-111.763	38.516	39	2
639-S	-111.763	38.516	39	2
641-B	-111.762	38.5161	39	2
643-B	-111.76	38.5161	39	2
643-S	-111.76	38.5161	39	2
645-S	-111.762	38.5156	39	2
651-B	-111.761	38.5152	39	2
653-S	-111.762	38.5147	39	2
655-B	-111.761	38.5147	39	2
655-S	-111.761	38.5147	39	2
657-S	-111.762	38.5142	39	2
659-B	-111.761	38.5143	39	2
59-S	-111.754	38.5278	40	2
61-B	-111.753	38.5278	40	2
81-B	-111.753	38.5274	40	2
81-S	-111.753	38.5274	40	2
265-B	-111.753	38.522	41	2
265-S	-111.753	38.522	41	2
273-B	-111.753	38.5215	41	2
231-B	-111.753	38.5233	42	2
243-B	-111.754	38.5229	42	2
243-S	-111.754	38.5229	42	2
255-S	NA	NA	42	2
615-B	-111.762	38.5183	43	2
615-S	-111.762	38.5183	43	2
619-S	-111.762	38.5179	43	2
21-S	-111.751	38.5292	44	2
279-S	-111.752	38.5211	45	2
79-B	-111.754	38.5274	46	2
79-S	-111.754	38.5274	46	2
31-B	-111.751	38.5287	48	2
31-S	-111.751	38.5287	48	2
135-S	-111.754	38.526	50	2
255-B	NA	NA	52	2
227a-B	-111.755	38.5233	53	2
17-B	-111.748	38.5297	54	2
22-S	-111.75	38.5292	55	2
263-B	-111.754	38.522	56	2
263-S	-111.754	38.522	56	2
19-S	-111.746	38.5297	58	2
			max
			45
